# Amyloid-β precursor protein promotes tumor growth by establishing an immune-exclusive tumor microenvironment

**DOI:** 10.1101/2025.02.10.637339

**Authors:** Tao Yin, Guoping Wang, Zhehao Ma, Liuyang Wang, Rui Chen, Kun Xiang, Lianmei Tan, Yan Wang, Mengyang Chong, Yaosi Liang, Christopher C. Pan, Peter B. Alexander, Bryan Jian Wei Lim, Ergang Wang, Bushangqing Liu, Chengsong Yan, Qi-Jing Li, Xiao-Fan Wang

**Author notes:** These authors contributed equally (Tao Yin, Guoping Wang, Zhehao Ma). corresponding authors: Dr. Xiao-Fan Wang,; Dr. Qi-Jing Li.

## Abstract

During initiation and progression, cancerous tissue hijacks a series of elaborate tissue homeostatic mechanisms to avoid immune surveillance, including neuro-immune interactions. Here, we show that amyloid-β precursor protein (APP) and its β-cleavage product amyloid-β1-42 (Aβ1-42), well-known in the pathogenesis of Alzheimer’s disease (AD), are expressed in multiple cancer tissues. However, the oncogenic activity of APP is due to its E1 domain, instead of Aβ1-42. Mechanistically, APP restricts immune cells influx into tumor microenvironment (TME) and impairs CD8+ T cell and NK cell-based immunity, by dampening type I interferon (IFN) response in TME. We also provide proof-of-concept that vaccination targeting APP is effective for cancer prevention. Our current study reveals a previously unrecognized role of APP in cancer immune surveillance, and provides a new strategy for cancer prevention and treatment by targeting APP.
