## Supplementary Table 1 for "Amyloid-β precursor protein promotes tumor growth by establishing an immune-exclusive tumor microenvironment"

### Sheet: 工作表1
Supplementary Table 1. Primer sequences for Real-time PCR
Gene name		Primer sequence (5'-3')
mouse Irf7	forward	AGCGTGAGGGTGTGTCCT
	reverse	TCTTCGTAGAGACTGTTGGTGCT
mouse Ifnb1	forward	CACAGCCCTCTCCATCAACTA
	reverse	CATTTCCGAATGTTCGTCCT
mouse Ifi27	forward	GCAGTCTCTGGCACCATTCT
	reverse	TGGAGGCAGAGAACCCAGAT
mouse Ifi44	forward	TCTGTGTTCAAGGGCAGCAT
	reverse	GGGGTCACTGTCATCCTTGG
mouse Cxcl9	forward	TCCTTTTGGGCATCATCTTCC
	reverse	TTTGTAGTGGATCGTGCCTCG
mouse Cxcl10	forward	CCAAGTGCTGCCGTCATTTTC
	reverse	GGCTCGCAGGGATGATTTCAA
mouse 18S rRNA	forward	CGCCGCTAGAGGTGAAATTCT
	reverse	CGAACCTCCGACTTTCGTTCT
human GAPDH	forward	CCATCACGCCACAGTTTC
	reverse	ATCCCATCACCATCTTCCAG
human IFNA1	forward	CTTATTGACTCATACACCAGGTCACGC
	reverse	GCATGGTCATAGTTATAGCAGGGGTG
human IFNB1	forward	GACTTACAGGTTACCTCCGAAACTG
	reverse	TGAAGCAATTGTCCAGTCCCAG
human IFI44	forward	TGGTACATGTGGCTTTGCTC
	reverse	CCACCGAGATGTCAGAAAGAG
human IRF7	forward	AGCGGCTGCTATGAGGGGCT
	reverse	GCCACAGCCCAGGCCTTGAA
